# Serum Lipidome as an Early Peripheral Indicator in Familial Alzheimer’s Disease

**DOI:** 10.1101/2025.11.25.690392

**Authors:** Gloria Patricia Cardona-Gómez, Iván Daniel Salomón-Cruz, Laura Alejandra Lozano-Trujillo, Nelson David Galvis-Garrido, Sara Camila Agudelo-Castrillon, Juan Pablo Barbosa-Carvajal, Mateo Hoyos Ríos, Lina M. Trujillo-Chacón, Eliana Henao, Geysson Javier Fernandez, Edison Osorio, Yakeel T. Quiroz, Eric Schon, Francisco Lopera, Andrés Villegas, Daniel Camilo Aguirre-Acevedo, Julián D. Arias-Londoño, David Aguillón, Estela Area-Gómez

## Abstract

Protein biomarkers in biofluids are highly sensitive indicators of prodromal cognitive impairment yet remain limited for primary prevention. Lipids, essential to brain structure and function, offer untapped prognostic value. Here, we identify a lipidomic signature in serum from asymptomatic PSEN1-E280A mutation carriers aged 6–40 years, that differentiate carriers from non-carriers with an AUC 80–90%. Similarly, to symptomatic carriers (≥41 years; 93%) and sporadic AD cases (85%), using high-resolution mass spectrometry. Latent profile analysis revealed lipid-based signatures of dementia risk and resilience, shaped by genotype, sex, and APOE isoform, and supported by SIMOA protein biomarkers. Age-dependent dysregulation in sphingolipid and glycolipid metabolism was validated by enzymatic activity (TLC), glial phenotyping (flow cytometry), and gene expression (snRNAseq) in postmortem brain. Ganglioside clearance deficits emerged by age 6–12, followed by proinflammatory shifts from age 13 and p-tau217 elevation by age 20, with greater burden in females and APOE4 carriers. APOE3Ch individuals showed differential salvage pathways of ceramides and gangliosides. These findings position early lipid pathway dysregulation as a biological contributor to Alzheimer’s pathogenesis and a potential therapeutic target for primary prevention.
