## Supplementary comprehensive reagents for "Serum Lipidome as an Early Peripheral Indicator in Familial Alzheimer’s Disease"

### Sheet: Key Resources Table
Reagent type (species) or resource	Designation	Source	Identifiers	IF	WB	Additional information
Antibody (rabbit monoclonal)	Anti-LPCAT1	Invitrogen	PA5-106278	x	x	IF 1:300; WB 1:1000
Antibody (mouse monoclonal)	Anti-GFAP	Sigma-Aldrich	G3893	x		IF 1:300
Antibody (rabbit polyclonal)	Anti-Mfsd2a	Invitrogen	PA5-21049	x	x	IF 1:300; WB 1:1000
Antibody (rabbit polyclonal)	Anti-DGAT1	Invitrogen	PA5-117074	x	x	IF 1:300; WB 1:1000
Antibody (rabbit monoclonal)	Anti-ABCA1	Invitrogen	MA5-16026	x		IF 1:300
Antibody (rabbit monoclonal)	Anti-PLTP	Abcam	ab282456		x	WB 1:1000
Antibody (rabbit polyclonal)	Anti-SMPD3	Invitrogen	PA5-143767		x	WB 1:1000
Antibody (rabbit polyclonal)	Anti-SREBP2	LSBio	LS-B1609	x	x	IF 1:300; WB 1:1000
Antibody (rabbit polyclonal)	Anti-Myelin PLP	Abcam	ab28486	x		IF 1:300
Antibody (mouse monoclonal)	Anti-ACSL4	Santa Cruz Biotechnology	sc-365230		x	WB 1:1000
Antibody (mouse monoclonal)	Anti-β-Actin	Invitrogen	MA5-11869		x	WB 1:1000
Antibody (rabbit monoclonal)	Anti-ERLIN2	Thermo Fisher	MA5-49296		x	WB 1:1000
Antibody (mouse monoclonal)	Anti-IBA1	Invitrogen	MA5-27726	x		IF 1:400
Antibody (mouse monoclonal)	Anti-Vimentin	Invitrogen	MA5-11883	x		IF 1:200
Antibody (rabbit polyclonal)	Anti-MBOAT1	MyBioSource	MBS9236794	x	x	IF 1:500; WB 1:1000
Secondary antibody (goat anti-mouse IgG)	Alexa Fluor 350 Goat anti-Mouse IgG	Invitrogen	A11062	x		IF 1:300
Secondary antibody (goat anti-rabbit IgG)	Alexa Fluor 350 Goat anti-Rabbit IgG	Invitrogen	A11071	x		IF 1:300
Secondary antibody (goat anti-mouse IgG)	Alexa Fluor 488 Goat anti-Mouse IgG	Invitrogen	A11001	x		IF 1:300
Secondary antibody (goat anti-rabbit IgG)	Alexa Fluor 488 Goat anti-Rabbit IgG	Invitrogen	A11008	x		IF 1:300
Secondary antibody (goat anti-mouse IgG)	Alexa Fluor 594 Goat anti-Mouse IgG	Invitrogen	A11005	x		IF 1:300
Secondary antibody (goat anti-rabbit IgG)	Alexa Fluor 594 Goat anti-Rabbit IgG	Invitrogen	A11012	x		IF 1:300
Secondary antibody (goat anti-mouse IgG)	Alexa Fluor 680 Goat anti-Mouse IgG	Invitrogen	A21058	x		IF 1:300
Secondary antibody (goat anti-rabbit IgG)	Alexa Fluor 680 Goat anti-Rabbit IgG	Invitrogen	A21109	x		IF 1:300
Secondary antibody (goat anti-mouse IgG)	Alexa Fluor 800 Goat anti-Mouse IgG	Invitrogen	A32730	x		IF 1:300
Secondary antibody (goat anti-rabbit IgG)	Alexa Fluor 800 Goat anti-Rabbit IgG	Invitrogen	A32735	x		IF 1:300
Secondary antibody (goat anti-rabbit IgG)	IRDye 800CW Goat anti-Rabbit	LI-COR	926-32211		x	WB 1:10000
Secondary antibody (goat anti-rabbit IgG)	IRDye 680RD Goat anti-Rabbit	LI-COR	926-68071		x	WB 1:10000
Secondary antibody (goat anti-mouse IgG)	IRDye 800CW Goat anti-Mouse	LI-COR	926-32210		x	WB 1:10000
Secondary antibody (goat anti-mouse IgG)	IRDye 680RD Goat anti-Mouse	LI-COR	926-68070		x	WB 1:10000

### Sheet: Reagentes
Reagent type	Reagent / Kit / Chemical	Manufacturer	Catalog number
Biomarker Assay Kit	Simoa Neurology 2-Plex B	Quanterix	103669
Biomarker Assay Kit	Simoa Human Neurology 3-Plex A (N3PA)	Quanterix	101995
Biomarker Assay Kit	Simoa pTau-231 Advantage	Quanterix	103714
Biomarker Assay Kit	ALZpath pTau-217 Care Advantage	ALZpath	ALZ-PT217-CA
PCR / dPCR Kit	QIAcuity One-Step Viral RT-PCR Kit	Qiagen	112421
PCR Plates	Nanoplate 26k 24-Well	Qiagen	250001
Extraction solvents	Chloroform	Sigma-Aldrich	C2432
Extraction solvents	Methanol	Sigma-Aldrich	322415
Antioxidant	Butylated hydroxytoluene (BHT)	Sigma-Aldrich	W218405
Detergent	Triton X-100	Sigma-Aldrich	T8787
Fixative	Paraformaldehyde (PFA) 4%	Electron Microscopy Sciences	15710
Blocking reagent	Bovine Serum Albumin (BSA)	Sigma-Aldrich	A9647
Buffer component	Tween-20	Sigma-Aldrich	P1379
Buffer component	Tris-HCl	Sigma-Aldrich	T5941
Buffer component	Sodium chloride (NaCl)	Sigma-Aldrich	S7653
Staining reagent	DAPI	Thermo Fisher	D1306
Protein quantification	Bradford Protein Assay	Bio-Rad	500-0006
Protein quantification	Pierce BCA Protein Assay	Thermo Fisher	23225
Electrophoresis reagent	Tris-Glycine SDS Running Buffer	Bio-Rad	1610772
Electrophoresis gel	Mini-PROTEAN TGX Stain-Free Gels	Bio-Rad	456-8023
Transfer membrane	Nitrocellulose Membrane	Bio-Rad	162-0112
Mounting medium	ProLong Gold Antifade	Invitrogen	P36930
Cryoprotection	Sucrose 30%	Sigma-Aldrich	S9378
Homogenization bead kit	Lysing Matrix D	MP Biomedicals	116913500
Flow cytometry fixative	0.1% Saponin	Sigma-Aldrich	S4521
Cell counting	Trypan Blue 0.4%	Thermo Fisher	15250061
Lipid extraction glassware	Glass culture tubes 13×100 mm	Fisherbrand	14-961-26
Lipidomics materials	TLC Silica Gel Plates	Merck	1.05554.0001
Lipidomics QC	SPLASH Lipidomix Standard	Avanti Polar Lipids	330707
TLC	BODIPY™ FL C12-Sphingomyelin	Invitrogen	D7711
TLC	BODIPY™ FL C5-Ceramide	Invitrogen	B22650
Immunofluorescence / Flow cytometry	BODIPY™ 493/503	Invitrogen	D3922
Immunofluorescence	DAPI and Hoechst	Invitrogen	H3569
